# APOBEC3G Splicing Defects in Nonhuman Primate Models Result in Disparate Viral Mutational Profiles Relative to Humans

**DOI:** 10.64898/2026.08.06.743345

**Authors:** Armando D. Mendez, Rachael Springman-Rodriguez, Ayub Bokani, Fiona Carter-Tod, Niloofar Haghjoo, Margarita Rzhetskaya, Colin Rorex, Jake D. Lehle, Mohadeseh Soleimanpour, Luis Ferrández-Peral, Hanjing Yang, Michael A. Carpenter, Rajesh Thippeshappa, Sebla Kutluay, Rick N. McLaughlin, Mahesh Mohan, Binhua Ling, Luis D. Giavedoni, Maria Rodriguez-Barradas, Reuben S. Harris, Xiaojiang Chen, Susan T. Weintraub, Judd F. Hultquist, Diako Ebrahimi

## Abstract

Nonhuman primates (NHPs), particularly macaques, are indispensable models for studying human infectious diseases due to their close immunological and physiological similarities. Understanding species-specific molecular differences is essential for maximizing the translational value of these models. Here we report that *APOBEC3G (A3G)*, a potent antiviral restriction factor and the major source of genetic variations in HIV, exhibits a widespread mRNA splicing defect in the Cercopithecinae subfamily, which includes the commonly used NHP models. Driven by intronic polymorphisms, this splicing defect substantially reduces A3G protein levels and consequently results in a markedly reduced A3G-mediated mutation signatures, fewer defective viral genomes, and greater viral diversification in SIV compared to HIV. This species-specific effect is not restricted to lentiviruses: reduced A3G signatures have also been reported in simian foamy virus and simian T-cell leukemia virus, suggesting broader effects across primate retroviruses. These findings reveal a lineage-specific alteration in a major antiviral restriction factor, with important implications for viral restriction, evolution, drug resistance, and immune evasion. They also highlight the importance of incorporating naturally occurring genetic variation into NHP model selection to improve the reproducibility, translational fidelity, and biological relevance of preclinical research.
