## Supplementary material for "APOBEC3G Splicing Defects in Nonhuman Primate Models Result in Disparate Viral Mutational Profiles Relative to Humans": S1-NHP-A3G-coordinates

### Sheet: Sheet1
Species	Common-name	Genome-assembly	Gene-ID	A3G-coordinate	Strand	Tissue	N	BioProject(SRR)	Notes
Callithrix jacchus	White-tufted ear marmoset	mCalJac1.pat.X	100397628	NC_071442.1:207,196,890-207,209,177	+	PBMC	5	in-house
Cebus imitator	Panamanian white-faced capuchin	Cebus_imitator-1.0	ENSCCAG00000033147	Scaffold KV389830.1: 1,978,290-1,990,602	+	Whole blood	1	PRJNA319062(SRR3412937)
Cercocebus atys	Sooty mangabey	Caty_1.0	105572988	NW_011999588.1: 3,565,927 - 3,576,505	-	Lymph node, myeloid dendritic cell	5	PRJNA271912(SRR1759029); PRJNA737767(SRR14816588,SRR14816591,SRR14816594,SRR14816597)
Chlorocebus sabaeus	Vervet-African green monkey	Vero_WHO_p1.0	103223334	NW_023666045.1:104,026,747 - 104,039,090	-	CD4 T Cells, whole blood	5	PRJNA717776(SRR14083285,SRR14083286,SRR14083287); PRJNA219198(SRR1032343,SRR1032359)
Gorilla goriila gorilla	Gorilla	NHGRI_mGorGor1-v1.1-0.2.freeze_pri	101137376	NC_073246.1:33,501,134 - 33,514,502	+	LCL	3	PRJNA797478(SRR17660890,SRR17660906); PRJEB1262(ERR218143)
Homo sapiens	Human	hg38	ENSG00000239713	Chromosome 22: 39,077,275-39,087,743	+	LCL	5	PRJNA797478(SRR17660928,SRR17660935);PRJNA214703(SRR949585,SRR949588,SRR949590)
Macaca fascicularis	Crab-eating/Cynomolgus macaque	Macaca_fascicularis_6.0	ENSMFAG00000048585	Primary_assembly 10: 11,880,932-11,891,614	-	Whole blood, spleen	5	PRJNA1004471(SRR25608878,SRR25608821,SRR25608865,SRR25608866,SRR25608868)
Macaca mulatta	Rhesus macaque	Mmul_10	ENSMMUG00000039346	Primary_assembly 10: 12,488,730-12,499,672	-	LCL, whole blood, CD8+ T Cells, CD4+ T cells, kidney, cerebellum, spleen	17	PRJNA797478(SRR17660916,SRR17660922);PRJNA825389(SRR18709418,SRR18709432,SRR18709445,SRR18709463);PRJNA720908(SRR14197296,SRR14197299,SRR14197294);PRJNA983281(SRR24907770,SRR24907771);PRJNA214703(SRR949574,SRR949575,SRR949580);PRJNA1041301(SRR27294304,SRR27294311,SRR27294311)
Macaca nemestrina	Southern pig-tailed macaque	Mnem_1.0	ENSMNEG00000038847	Scaffold KQ006630.1: 9,351,809-9,366,063	-	Whole blood, lymph node, CD4 memory T cell	5	PRJNA261948(SRR1602581);PRJNA271912(SRR1759013);PRJNA1103755(SRR28781113)	PRJNA261948(SRR1602581)--> samples for each SRR were a pooled sample of two individuals
Pan paniscus	Bonobo	NHGRI_mPanPan1-v1.1-0.1.freeze_pri	100982453	NC_073271.1:51615000-51627199	+	Fibroblast cell line, LCL	2	PRJNA1016395(SRR27438210); PRJEB1262(ERR218147)
Pan troglodytes	Chimpanzee	Pan_tro_3.0	ENSPTRG00000014387	Chromosome 22: 25,651,533-25,663,017	+	LCL	5	PRJNA797478(SRR17715149,SRR17715150,SRR17715151,SRR17660891,SRR17660911)
Papio anubis	Olive baboon	Panubis1.0	ENSPANG00000006941	Primary_assembly 16: 11,628,998-11,730,103	-	PBMC, whole blood	5	in-house, PRJNA261948(SRR1602575)	PRJNA261948(SRR1602575)--> samples for each SRR were a pooled sample of two individuals
Piliocolobus tephrosceles	Ugandan red colobus	ASM277652v5	111530206	NC_045452.1:20844288-20854570	+	Whole blood	5	PRJNA413051(SRR6182971,SRR6182872,SRR6182874,SRR6182882,SRR6182883)
Pongo abelii	Sumantran orangutan	PonAbe3	ENSPPYG00000011833	Primary_assembly 22: 23,246,677-23,257,405	+	LCL, whole blood, Fibroblast cell line	5	PRJNA797478(SRR17660899,SRR17715148,SRR17715153); PRJNA834816(SRR19067720);PRJNA1016395(SRR27438208)
Rhinopithecus roxellana	Golden snub-nosed monkey	Rrox_v1	ENSRROG00000028773	Scaffold KN299213.1: 4,572,541-4,582,962	+	Whole blood	5	PRJNA435766(SRR6808681,SRR6808684,SRR6808686,SRR6808695,SRR6808698)
