## Supplementary material for "APOBEC3G Splicing Defects in Nonhuman Primate Models Result in Disparate Viral Mutational Profiles Relative to Humans": S2-PCR-primers-spreading-infectivity-assay

### Sheet: Sheet1
Targest virus	Target region	Forward primer name	Template matching sequence of Forward primer	Reverse primer name	Template matching sequence of Reverse primer	Annealing Tm (℃)	Extension time (min.)	# cycles
SIV239	gag	SF1	ACGGCTRAGTRAAGGCAGTAA	SR1	CAGGCTGTCYTTYAATATGAGCAGTGA	62	1	26
	env	SF2	GTAAAAAGTGTTGCTACCATTGCCAG	SR2	TYYGCAGAGCGACTGAATAC	60	2	26
	NFL	SF1	ACGGCTRAGTRAAGGCAGTAA	SR2	TYYGCAGAGCGACTGAATAC	62	4	30
HIV IIIB C200	gag	HF1	AAATCTCTAGCAGTGGCGCCCRAAC	HR1	TYTTYTGTCAATGGCCATTGTTTAAC	62	1	26
	env	HF2	AGCCACCTTTGCCTAGTGTT	HR2	TGAGGCTTAAGCAGTGGGTT	60	2	26
	NFL	HF1	AAATCTCTAGCAGTGGCGCCCRAAC	HR2	TGAGGCTTAAGCAGTGGGTT	62	4	30
1- For each primer a 5' GGTAG pad sequence was added, followed by a unique barcode sequence, then the tremplate specific sequence above
2- Cycling condiotions were 98℃ for 30s; followed by Xcycles (98℃ for 10s, annealing Tm for 10s, 72℃ for extension time), 72℃ for 5min., and 4℃ hold
