## Supplementary material for "APOBEC3G Splicing Defects in Nonhuman Primate Models Result in Disparate Viral Mutational Profiles Relative to Humans": S3-Total-spectral-counts-MSLdb-SwissProt-trypsin-2-LFDR-XT-Whole-PBMC-lysate

### Sheet: Sheet1
									Total Spectrum Count	Total Spectrum Count	Total Spectrum Count	Total Spectrum Count
MSLdb SwissProt trypsin-2 LFDR XT									1	2	3	4
#	Visible?	Starred?	Identified Proteins (5143/5634)	Accession Number	Alternate ID	Molecular Weight	Protein Grouping Ambiguity	Taxonomy	Rhesus #1	Rhesus #2	Human #1	Human #2
2617	TRUE	Orange	DNA dC->dU-editing enzyme APOBEC-3C OS=Homo sapiens OX=9606 GN=APOBEC3C PE=1 SV=2	ABC3C_HUMAN	APOBEC3C	23 kDa		unknown	0	0	6	12
4100	TRUE	Orange	DNA dC->dU-editing enzyme APOBEC-3G OS=Homo sapiens OX=9606 GN=APOBEC3G PE=1 SV=1	ABC3G_HUMAN (+2)	APOBEC3G	46 kDa		unknown	0	0	0	2
