## Supplementary material for "APOBEC3G Splicing Defects in Nonhuman Primate Models Result in Disparate Viral Mutational Profiles Relative to Humans": S4-Total-spectral-counts-MSLdb-SwissProt-LFDR-XT-gel-bands

### Sheet: Sheet1
									Total Spectrum Count	Total Spectrum Count	Total Spectrum Count	Total Spectrum Count	Total Spectrum Count
MSLdb SwissProt LFDR XT									1000ng purified Rhesus A3G E259A	Rhesus #2 primary PBMC lysate	Rhesus #2 primary PBMC lysate	Rhesus #2 primary PBMC lysate	Rhesus #2 primary PBMC lysate
#	Visible?	Starred?	Identified Proteins (461/465)	Accession Number	Alternate ID	Molecular Weight	Protein Grouping Ambiguity	Taxonomy	B1	A1	A2	A3	A4
25	TRUE	Orange	APOBEC-3G, rhesus, from NP_001185622.1 DNA dC-_dU-editing enzyme APOBEC-3G [Macaca mulatta]	MSL12		45 kDa	TRUE	unknown	219	0	0	0	0
END OF FILE
